# Mime: A flexible machine-learning framework to construct and visualize models for clinical characteristics prediction and feature selection

**DOI:** 10.1101/2023.11.28.569007

**Authors:** Hongwei Liu, Wei Zhang, Yihao Zhang, Abraham Ayodeji Adegboro, Luohuan Dai, Zhouyang Pan, Wang Li, Kang Peng, Deborah Oluwatosin Fasoranti, Siyi Wanggou, Xuejun Li

**Author notes:** Correspondence: Siyi Wanggou, Department of Neurosurgery, Xiangya Hospital, Central South University, Changsha, Hunan 410008, China., Xuejun Li, Department of Neurosurgery, Xiangya Hospital, Central South University, Changsha, Hunan 410008, China. Hongwei Liu, Wei Zhang and Yihao Zhang have contributed equally to this work and share first authorship.

## Abstract

With the widespread use of high-throughput sequencing technologies, understanding biology and cancer heterogeneity has been revolutionized. Recently, several machine-learning models based on transcriptional data have been developed to accurately predict patient’s outcome and clinical response. However, an open-source R package covering state-of-the-art machine learning algorithms for user-friendly access has yet to be developed. Thus, we proposed a flexible computational framework to construct machine learning-based integration model with elegant performance (Mime). Mime streamlined the process of developing predictive models with high accuracy, leveraging complex datasets to identify critical genes associated with prognosis. An in silico combined model based on de novo PIEZO1-associated signatures constructed by Mime demonstrated high accuracy in predicting outcomes of patients compared with other published models. In addition, PIEZO1-associated signatures could also precisely infer immunotherapy response by applying different algorithms in Mime. Finally, SDC1 selected from PIEZO1-associated signatures presented high-potential role in glioma with targeted prospect. Taken together, our package provides a user-friendly solution for constructing machine learning-based integration models and will be greatly expanded to provide valuable insights into current fields.
