## Supplemental Table for "Mime: A flexible machine-learning framework to construct and visualize models for clinical characteristics prediction and feature selection"

### Sheet: tableS1
Table S1 Basic information of nine included series
Series accession numbers	Data Type	Survivval Outcome	Number
TCGA GBM-LGG	RNAseq	OS	702
CGGA325	RNAseq	OS	325
CGGA693	RNAseq	OS	693
CGGA1018	RNAseq	OS	1018
CGGAarray	Microarray	OS	301
GSE16011	Microarray	OS	276
GSE108474	Microarray	OS	314
GLASS_TP(primary)	RNAseq	OS	168
GLASS_R1(recurrence 1st)	RNAseq	OS	168

### Sheet: tableS2
Table S2 18 immunotherapy cohorts in bulk level
Dataset ID	Caner Type	PMID	Therapy	Size	Responder Number	Non-responder number	Time Point
GBM-Zhao_2019	Glioblastoma	30996326	a-PD-1	34	17	17	pre
HNSC-Prat_2017	Squamous head and neck	28487385	a-PD-1	5	2	3	pre
LUSC-Prat_2017	Squamous-lung-carcinoma	28487385	a-PD-1	13	3	10	pre
Melanoma-Auslander_2018	Melanoma	30127394	a-CTLA-4, a-PD-1, and a-CTLA-4+a-PD-1	13	2	11	pre
Melanoma-Hugo_2016	Melanoma	28129544	a-PD-1	26	14	12	pre
Melanoma-Riaz_ 2017	Melanoma	29033130	a-PD-1	49	10	39	pre
Melanoma-Aleix_2017	Melanoma	28487385	a-PD-1	25	9	16	pre
Melanoma-Liu_2019	Melanoma	31792460	a-PD-1	121	47	74	pre
Melanoma-Nathanson_2017	Melanoma	27956380	a-CTLA-4	9	4	5	pre
Melanoma-Van_2015	Melanoma	26564858	a-CTLA-4	36	14	22	pre
Melanoma-Synder_ 2017	Melanoma	30753825	a-PD-1 and a-CTLA-4+a-PD-1	73	33	40	pre
NSCLC-Prat_2017	Nonsmall-cell lung cancer	28487385	a-PD-1	22	6	16	pre
NSCLC_Cho_2020	Nonsmall-cell lung cancer	32879421	a-PD-1	7	2	5	pre
NSCLC-Jung_2019	Nonsmall-cell lung cancer	31537801	a-PD-1	27	8	19	pre
RCC-Braun_2020	Renal cell carcinoma	32472114	a-PD-1	181	39	142	pre
GC-Kim_2018	Stomach adenocarcinoma	30013197	a-PD-1	45	12	33	pre
UC-Synder_2017	Urothelial carcinoma	28552987	a-PDL-1	25	6	19	pre
UC-Mariathasan_2018	Urothelial carcinoma	29443960	a-PDL-1	348	68	280	pre
Total	18 cohorts			1059	296	763	pre

### Sheet: tableS3
model	PMID	Cancer	Author	Coef	symbol			Cancer	Number
Chen-29774872	29774872	GBM	Chen	1.55	TNNT1			LGG	22
Chen-29774872	29774872	GBM	Chen	0.49	DSG2			GBM	40
Chen-29774872	29774872	GBM	Chen	0.32	DNAI3			Glioma	33
Chen-29774872	29774872	GBM	Chen	0.25	HOXB7
Chen-29774872	29774872	GBM	Chen	0.2	ANXA1
Chen-29774872	29774872	GBM	Chen	0.19	HOXB2
Chen-29774872	29774872	GBM	Chen	-0.15	FERMT1
Chen-29774872	29774872	GBM	Chen	-0.19	MSTN
Chen-29774872	29774872	GBM	Chen	-0.2	BMP2
Chen-29774872	29774872	GBM	Chen	-0.32	HES6
Chen-29774872	29774872	GBM	Chen	-0.39	FREM3
Chen-29774872	29774872	GBM	Chen	-0.42	SLC25A48
Chen-29774872	29774872	GBM	Chen	-0.68	NCKAP5
Chen-29774872	29774872	GBM	Chen	-0.74	ABCG2
Chen-29774872	29774872	GBM	Chen	-1.71	SEZ6L
Chen-29774872	29774872	GBM	Chen	-4.09	FXYD6
Chen-29774872	29774872	GBM	Chen	-7.47	PDE8B
Kawaguchi-23745793	23745793	GBM	Kawaguchi	0.33	LOXL3
Kawaguchi-23745793	23745793	GBM	Kawaguchi	0.29	SLC25A19
Kawaguchi-23745793	23745793	GBM	Kawaguchi	0.29	CASP8
Kawaguchi-23745793	23745793	GBM	Kawaguchi	0.27	GPNMB
Kawaguchi-23745793	23745793	GBM	Kawaguchi	0.25	ITGA7
Kawaguchi-23745793	23745793	GBM	Kawaguchi	0.22	IL13RA2
Kawaguchi-23745793	23745793	GBM	Kawaguchi	0.22	MRRF
Kawaguchi-23745793	23745793	GBM	Kawaguchi	0.18	LMAN2L
Kawaguchi-23745793	23745793	GBM	Kawaguchi	0.16	RPL12
Kawaguchi-23745793	23745793	GBM	Kawaguchi	0.15	AMIGO2
Kawaguchi-23745793	23745793	GBM	Kawaguchi	0.15	LDHA
Kawaguchi-23745793	23745793	GBM	Kawaguchi	0.15	AFTPH
Kawaguchi-23745793	23745793	GBM	Kawaguchi	0.15	TBC1D19
Kawaguchi-23745793	23745793	GBM	Kawaguchi	0.09	EFNB2
Kawaguchi-23745793	23745793	GBM	Kawaguchi	0.08	ANGPTL1
Kawaguchi-23745793	23745793	GBM	Kawaguchi	0.02	ZFP91P1
Kawaguchi-23745793	23745793	GBM	Kawaguchi	0.02	SDHAF3
Kawaguchi-23745793	23745793	GBM	Kawaguchi	-0.01	C11orf71
Kawaguchi-23745793	23745793	GBM	Kawaguchi	-0.09	TMEM237
Kawaguchi-23745793	23745793	GBM	Kawaguchi	-0.11	ARHGAP39
Kawaguchi-23745793	23745793	GBM	Kawaguchi	-0.14	C10orf88
Kawaguchi-23745793	23745793	GBM	Kawaguchi	-0.21	MED29
Kawaguchi-23745793	23745793	GBM	Kawaguchi	-0.22	ASF1A
Kawaguchi-23745793	23745793	GBM	Kawaguchi	-0.28	ST6GAL2
Kawaguchi-23745793	23745793	GBM	Kawaguchi	-0.33	ARHGAP32
Kawaguchi-23745793	23745793	GBM	Kawaguchi	0.62	ITGA7
Kawaguchi-23745793	23745793	GBM	Kawaguchi	0.47	AFTPH
Kawaguchi-23745793	23745793	GBM	Kawaguchi	-0.63	ASF1A
Chai-29299749	29299749	GBM	Chai	0.2547	ADAMTSL4
Chai-29299749	29299749	GBM	Chai	0.0378	MRM2
Chai-29299749	29299749	GBM	Chai	0.0372	CLEC5A
Chai-29299749	29299749	GBM	Chai	0.0142	IBSP
Chai-29299749	29299749	GBM	Chai	-0.1338	SFXN4
Zhao-27900679	27900679	GBM	Zhao	0.5963	UBE2N
Zhao-27900679	27900679	GBM	Zhao	0.5666	POM121
Zhao-27900679	27900679	GBM	Zhao	0.5277	PGK1
Zhao-27900679	27900679	GBM	Zhao	0.5017	TIMM17A
Zhao-27900679	27900679	GBM	Zhao	0.4796	ASNS
Zhao-27900679	27900679	GBM	Zhao	0.4675	SLC30A7
Zhao-27900679	27900679	GBM	Zhao	0.4443	GPX7
Zhao-27900679	27900679	GBM	Zhao	0.4287	MSH2
Zhao-27900679	27900679	GBM	Zhao	0.4057	ARF4
Zhao-27900679	27900679	GBM	Zhao	0.3907	TPI1
Zhao-27900679	27900679	GBM	Zhao	0.39	MAP2K3
Zhao-27900679	27900679	GBM	Zhao	0.3635	PDK3
Zhao-27900679	27900679	GBM	Zhao	0.3511	RPA3
Zhao-27900679	27900679	GBM	Zhao	0.3511	YWHAZ
Zhao-27900679	27900679	GBM	Zhao	0.3258	ECE2
Zhao-27900679	27900679	GBM	Zhao	0.3235	SLC41A2
Zhao-27900679	27900679	GBM	Zhao	0.3198	E2F1
Zhao-27900679	27900679	GBM	Zhao	0.3161	SLC2A3
Zhao-27900679	27900679	GBM	Zhao	0.2632	AURKA
Zhao-27900679	27900679	GBM	Zhao	0.2559	ATF5
Zhao-27900679	27900679	GBM	Zhao	0.2321	ITGB7
Zhao-27900679	27900679	GBM	Zhao	0.2014	MAD2L1
Zhao-27900679	27900679	GBM	Zhao	0.1831	MKI67
Zhao-27900679	27900679	GBM	Zhao	0.1716	RRM2
Zhao-27900679	27900679	GBM	Zhao	0.1657	FOSL2
Zhao-27900679	27900679	GBM	Zhao	0.1444	BCL3
Zhao-27900679	27900679	GBM	Zhao	-0.1291	MYCN
Zhao-27900679	27900679	GBM	Zhao	-0.1424	HLF
Zhao-27900679	27900679	GBM	Zhao	-0.1581	PHKG1
Zhao-27900679	27900679	GBM	Zhao	-0.1992	GADD45A
Zhao-27900679	27900679	GBM	Zhao	-0.2029	SLC2A4
Zhao-27900679	27900679	GBM	Zhao	-0.2237	PDK4
Zhao-27900679	27900679	GBM	Zhao	-0.2449	HIP1R
Zhao-27900679	27900679	GBM	Zhao	-0.2456	TSPAN3
Zhao-27900679	27900679	GBM	Zhao	-0.257	OCLN
Zhao-27900679	27900679	GBM	Zhao	-0.2696	AARS1
Zhao-27900679	27900679	GBM	Zhao	-0.2893	ASF1A
Zhao-27900679	27900679	GBM	Zhao	-0.2998	PPP2CB
Zhao-27900679	27900679	GBM	Zhao	-0.3317	SLC12A4
Zhao-27900679	27900679	GBM	Zhao	-0.3472	GCDH
Zhao-27900679	27900679	GBM	Zhao	-0.3841	SLC22A6
Zhao-27900679	27900679	GBM	Zhao	-0.4335	LNPEP
Zhao-27900679	27900679	GBM	Zhao	-0.5191	COMT
Zhao-27900679	27900679	GBM	Zhao	-0.6328	PDK2
Zhao-27900679	27900679	GBM	Zhao	-0.6537	PPP2R5A
Li-31059035	31059035	GBM	Li	0.468	PAXIP1-AS2
Li-31059035	31059035	GBM	Li	0.397	GFOD3P
Li-31059035	31059035	GBM	Li	0.191	IGFBP7-AS1
Li-31059035	31059035	GBM	Li	-0.129	LASP1NB
Xia-32410107	32410107	GBM	Xia	0.2796	ANXA2R-OT1
Xia-32410107	32410107	GBM	Xia	0.2312	DLGAP1-AS1
Xia-32410107	32410107	GBM	Xia	0.1905	PAXIP1-AS2
Xia-32410107	32410107	GBM	Xia	0.0982	H19
Xia-32410107	32410107	GBM	Xia	0.0875	FEZF1-AS1
Xia-32410107	32410107	GBM	Xia	0.0872	ARHGEF26-AS1
Xia-32410107	32410107	GBM	Xia	0.0861	HOXD-AS2
Xia-32410107	32410107	GBM	Xia	0.07	HOTAIRM1
Xia-32410107	32410107	GBM	Xia	-0.1674	WDR11-DT
Xia-32410107	32410107	GBM	Xia	-0.2811	THAP7-AS1
Xia-32410107	32410107	GBM	Xia	-0.3733	LINC00205
Xia-32410107	32410107	GBM	Xia	0.2796	ANXA2R-OT1
Xia-32410107	32410107	GBM	Xia	0.2312	DLGAP1-AS1
Xia-32410107	32410107	GBM	Xia	0.1905	PAXIP1-AS2
Xia-32410107	32410107	GBM	Xia	0.0982	H19
Xia-32410107	32410107	GBM	Xia	0.0875	FEZF1-AS1
Xia-32410107	32410107	GBM	Xia	0.0872	ARHGEF26-AS1
Xia-32410107	32410107	GBM	Xia	0.0861	HOXD-AS2
Xia-32410107	32410107	GBM	Xia	0.07	HOTAIRM1
Xia-32410107	32410107	GBM	Xia	-0.1674	WDR11-DT
Xia-32410107	32410107	GBM	Xia	-0.2811	THAP7-AS1
Xia-32410107	32410107	GBM	Xia	-0.3733	LINC00205
Luo-33550903	33550903	GBM	Luo	5.73	EYA3
Luo-33550903	33550903	GBM	Luo	5.13	ITPRIPL1
Luo-33550903	33550903	GBM	Luo	4.99	SP1
Luo-33550903	33550903	GBM	Luo	4.77	ZSCAN20
Luo-33550903	33550903	GBM	Luo	4.58	ZNF217
Luo-33550903	33550903	GBM	Luo	0.27	GPR162
Luo-33550903	33550903	GBM	Luo	0.26	CHGB
Luo-33550903	33550903	GBM	Luo	0.25	DISP2
Luo-33550903	33550903	GBM	Luo	0.23	AQP7
Luo-33550903	33550903	GBM	Luo	0.22	CKMT1B
Liu-34026352	34026352	GBM	Liu	0.713	RNF10
Liu-34026352	34026352	GBM	Liu	0.593	MTPN
Liu-34026352	34026352	GBM	Liu	0.54	RTN4
Liu-34026352	34026352	GBM	Liu	0.518	HSPA5
Liu-34026352	34026352	GBM	Liu	0.511	PLD3
Liu-34026352	34026352	GBM	Liu	0.495	GRN
Liu-34026352	34026352	GBM	Liu	0.467	FLII
Liu-34026352	34026352	GBM	Liu	0.397	NDUFB2
Liu-34026352	34026352	GBM	Liu	0.365	DKK3
Liu-34026352	34026352	GBM	Liu	0.361	MAP1LC3A
Liu-34026352	34026352	GBM	Liu	0.329	SERPINE2
Liu-34026352	34026352	GBM	Liu	0.285	TTYH3
Liu-34026352	34026352	GBM	Liu	0.258	SCG5
Liu-34026352	34026352	GBM	Liu	0.25	FN1
Liu-34026352	34026352	GBM	Liu	0.239	TAGLN2
Liu-34026352	34026352	GBM	Liu	0.207	LY6E
Liu-34026352	34026352	GBM	Liu	-0.241	RPS19
Liu-34026352	34026352	GBM	Liu	-0.411	EIF3L
Liu-34026352	34026352	GBM	Liu	-0.477	EIF4A2
Liu-34026352	34026352	GBM	Liu	-0.594	FDPS
Liang-30613154	30613154	GBM	Liang	1.1881	LINC00645
Liang-30613154	30613154	GBM	Liang	1.0441	SWINGN
Liang-30613154	30613154	GBM	Liang	0.8363	CRMA
Liang-30613154	30613154	GBM	Liang	0.2969	PRRT3-AS1
Liang-30613154	30613154	GBM	Liang	0.1116	LBX2-AS1
Liang-30613154	30613154	GBM	Liang	-1.1629	LINC00641
Lin-34024193	34024193	GBM	Lin	-1.5148	SLC9A1
Lin-34024193	34024193	GBM	Lin	-1.1994	AQP3
Lin-34024193	34024193	GBM	Lin	-0.5515	CAV1
Lin-34024193	34024193	GBM	Lin	-0.3198	PML
Lin-34024193	34024193	GBM	Lin	-0.304	PHB2
Lin-34024193	34024193	GBM	Lin	-0.0732	PLOD2
Lin-34024193	34024193	GBM	Lin	0.4985	CYGB
Lin-34024193	34024193	GBM	Lin	0.3956	ADM
Lin-34024193	34024193	GBM	Lin	0.3893	HSPBAP1
Lin-34024193	34024193	GBM	Lin	0.3061	PAK1
Lin-34024193	34024193	GBM	Lin	0.164	MMP14
Lin-34024193	34024193	GBM	Lin	0.0822	SUV39H2
Lin-34024193	34024193	GBM	Lin	0.0789	MMP2
Lin-34024193	34024193	GBM	Lin	0.0704	PSMC2
Wang-27713134	27713134	GBM	Wang	0.378	KCNN4
Wang-27713134	27713134	GBM	Wang	-0.255	KCNJ10
Wang-27713134	27713134	GBM	Wang	-0.48	KCNB1
Niu-33392085	33392085	GBM	Niu	0.681	TBX5-AS1
Niu-33392085	33392085	GBM	Niu	-0.537	WDR11-DT
Niu-33392085	33392085	GBM	Niu	-0.799	NDUFA6-DT
Niu-33392085	33392085	GBM	Niu	-1.153	LINC01545
Niu-33392085	33392085	GBM	Niu	-1.558	FRY-AS1
Hu-32913540	32913540	GBM	Hu	0.1625	MDK
Hu-32913540	32913540	GBM	Hu	0.1506	CCN3
Hu-32913540	32913540	GBM	Hu	-0.1372	LIF
Hu-32913540	32913540	GBM	Hu	-0.1983	GKN1
Hu-32913540	32913540	GBM	Hu	-0.3286	BMP2
Hu-32913540	32913540	GBM	Hu	-0.3613	SEMA3G
Wang-30279734	30279734	GBM	Wang	0.238	GIT2
Wang-30279734	30279734	GBM	Wang	0.057	RUNX1
Wang-30279734	30279734	GBM	Wang	0.048	PPARG
Wang-30279734	30279734	GBM	Wang	0.041	ACSL1
Wang-30279734	30279734	GBM	Wang	0.024	RAP1B
Wang-30279734	30279734	GBM	Wang	0.001	TGFBR2
Pan-31960992	31960992	GBM	Pan	0.1	RYR3
Pan-31960992	31960992	GBM	Pan	-0.1	GRIA2
Luedi-27653222	27653222	GBM	Luedi	0.218	ABCA5
Luedi-27653222	27653222	GBM	Luedi	0.185	XRCC2
Luedi-27653222	27653222	GBM	Luedi	0.137	LRRTM2
Luedi-27653222	27653222	GBM	Luedi	0.098	ITGA6
Luedi-27653222	27653222	GBM	Luedi	0.097	FKBP5
Luedi-27653222	27653222	GBM	Luedi	0.056	BRCA2
Luedi-27653222	27653222	GBM	Luedi	0.041	MT1X
Luedi-27653222	27653222	GBM	Luedi	0.03	PCDHB12
Luedi-27653222	27653222	GBM	Luedi	0.021	NEFL
Luedi-27653222	27653222	GBM	Luedi	0.001	PCDHB8
Luedi-27653222	27653222	GBM	Luedi	-0.007	TIMP4
Luedi-27653222	27653222	GBM	Luedi	-0.056	ALDH7A1
Luedi-27653222	27653222	GBM	Luedi	-0.086	PRKAA2
Luedi-27653222	27653222	GBM	Luedi	-0.167	LIFR
Luedi-27653222	27653222	GBM	Luedi	-0.204	CHD7
Luedi-27653222	27653222	GBM	Luedi	0.311	MT1X
Luedi-27653222	27653222	GBM	Luedi	0.285	LRRTM2
Luedi-27653222	27653222	GBM	Luedi	0.247	PCDHB8
Luedi-27653222	27653222	GBM	Luedi	0.208	ITGA6
Luedi-27653222	27653222	GBM	Luedi	0.188	ABCA5
Luedi-27653222	27653222	GBM	Luedi	0.1	ALDH7A1
Luedi-27653222	27653222	GBM	Luedi	0.066	PCDHB12
Luedi-27653222	27653222	GBM	Luedi	0.044	BRCA2
Luedi-27653222	27653222	GBM	Luedi	0.038	FKBP5
Luedi-27653222	27653222	GBM	Luedi	-0.043	XRCC2
Luedi-27653222	27653222	GBM	Luedi	-0.085	NEFL
Luedi-27653222	27653222	GBM	Luedi	-0.129	TIMP4
Luedi-27653222	27653222	GBM	Luedi	-0.13	CHD7
Luedi-27653222	27653222	GBM	Luedi	-0.198	LIFR
Luedi-27653222	27653222	GBM	Luedi	-0.395	PRKAA2
Bahargava-28035070	28035070	GBM	Bahargava	0.266	NOL3
Bahargava-28035070	28035070	GBM	Bahargava	0.101	HERC5
Bahargava-28035070	28035070	GBM	Bahargava	-0.248	SUCLG1
Bahargava-28035070	28035070	GBM	Bahargava	-0.491	AFF3
Chen-32952656	32952656	GBM	Chen	2.1026	ZNF117
Chen-32952656	32952656	GBM	Chen	0.6481	KIF11
Chen-32952656	32952656	GBM	Chen	0.5368	SIRPD
Chen-32952656	32952656	GBM	Chen	0.4152	DDAH2
Chen-32952656	32952656	GBM	Chen	-0.4264	FHDC1
Chen-32952656	32952656	GBM	Chen	-0.6095	BMT2
Wang-31379707	31379707	GBM	Wang	0.5536	DES
Wang-31379707	31379707	GBM	Wang	0.281	HOXC11
Wang-31379707	31379707	GBM	Wang	0.0995	CLEC5A
Wang-31379707	31379707	GBM	Wang	0.0566	POSTN
Wang-31379707	31379707	GBM	Wang	-0.734	RANBP17
Cai-25978454	25978454	GBM	Cai	0.589	CCR2
Cai-25978454	25978454	GBM	Cai	0.167	IL17B
Cai-25978454	25978454	GBM	Cai	0.154	IL17RA
Cai-25978454	25978454	GBM	Cai	0.054	IL10RB
Cai-25978454	25978454	GBM	Cai	0.016	CXCL10
Cai-25978454	25978454	GBM	Cai	0.001	CCL2
Wang-33859933	33859933	GBM	Wang	0.819	TRIM22
Wang-33859933	33859933	GBM	Wang	0.807	FGFR2
Wang-33859933	33859933	GBM	Wang	0.612	MSTN
Wang-33859933	33859933	GBM	Wang	0.6	GDF11
Wang-33859933	33859933	GBM	Wang	0.441	PRKCB
Wang-33859933	33859933	GBM	Wang	-0.385	SLC11A1
Wang-33859933	33859933	GBM	Wang	-0.398	OXTR
Wang-33859933	33859933	GBM	Wang	-0.411	CCN3
Wang-33859933	33859933	GBM	Wang	-0.498	IL13RA2
Wang-33859933	33859933	GBM	Wang	-0.743	OSMR
Cheng-27225222	27225222	GBM	Cheng	0.2584	IL10
Cheng-27225222	27225222	GBM	Cheng	0.1658	IL6
Cheng-27225222	27225222	GBM	Cheng	0.1543	FCGR2B
Cheng-27225222	27225222	GBM	Cheng	0.1223	MMP9
Cheng-27225222	27225222	GBM	Cheng	0.1165	CCL18
Cheng-27225222	27225222	GBM	Cheng	-0.1811	ZBTB16
Cheng-27225222	27225222	GBM	Cheng	-0.4046	AIMP1
Cheng-27225222	27225222	GBM	Cheng	-0.6718	FOXO3
Zhao-31531345	31531345	GBM	Zhao	0.151	NELL1
Zhao-31531345	31531345	GBM	Zhao	0.0945	SDR16C5
Zhao-31531345	31531345	GBM	Zhao	-0.0614	LRRC10
Zhao-31531345	31531345	GBM	Zhao	-0.0854	HOXA13
Zhao-31531345	31531345	GBM	Zhao	-0.0881	BPIFB2
Zhao-31531345	31531345	GBM	Zhao	-0.1441	XIRP2
Cheng-31632439	31632439	GBM	Cheng	0.332	SNAI2
Cheng-31632439	31632439	GBM	Cheng	0.318	LHX2
Cheng-31632439	31632439	GBM	Cheng	0.264	MEOX2
Cheng-31632439	31632439	GBM	Cheng	-0.349	ZNF22
Chen-32968155	32968155	GBM	Chen	0.3674	NR1D1
Chen-32968155	32968155	GBM	Chen	0.2582	ELN
Chen-32968155	32968155	GBM	Chen	0.1846	FGF14
Chen-32968155	32968155	GBM	Chen	0.1746	S100A9
Chen-32968155	32968155	GBM	Chen	0.1724	MET
Chen-32968155	32968155	GBM	Chen	0.0811	IL13RA2
Chen-32968155	32968155	GBM	Chen	-0.1384	CRLF1
Chen-32968155	32968155	GBM	Chen	-0.1993	EDNRB
Chen-32968155	32968155	GBM	Chen	-0.3123	HSPA1A
Chen-32968155	32968155	GBM	Chen	-0.3257	EDNRA
Chen-32968155	32968155	GBM	Chen	-0.3423	HDGF
Chen-32968155	32968155	GBM	Chen	-0.8632	GRAP2
Chen-32968155	32968155	GBM	Chen	-1.128	PI15
Chen-32968155	32968155	GBM	Chen	-1.6907	GALR2
Cai-32528873	32528873	GBM	Cai	1.5	STC1
Cai-32528873	32528873	GBM	Cai	1.47	NKX3-1
Cai-32528873	32528873	GBM	Cai	1.36	ARMC10
Cai-32528873	32528873	GBM	Cai	1.19	BET1
Cai-32528873	32528873	GBM	Cai	0.98	PTPRN2
Cai-32528873	32528873	GBM	Cai	0.86	MROH8
Wang-32065482	32065482	GBM	Wang	0.2152	LGALS8
Wang-32065482	32065482	GBM	Wang	0.1052	DIRAS3
Wang-32065482	32065482	GBM	Wang	-0.3603	MAPK8
Wang-32065482	32065482	GBM	Wang	-0.2851	STAM
Qin-32534425	32534425	GBM	Qin	0.392	S100A8
Qin-32534425	32534425	GBM	Qin	0.368	IGLL5
Qin-32534425	32534425	GBM	Qin	0.174	CXCL1
Bao-23663361	23663361	GBM	Bao	0.911	CST4
Bao-23663361	23663361	GBM	Bao	0.518	SPATA6
Bao-23663361	23663361	GBM	Bao	0.397	KCNF1
Bao-23663361	23663361	GBM	Bao	-0.435	ALCAM
Bao-23663361	23663361	GBM	Bao	-0.761	LHX6
Zhou-21234290	21234290	GBM	Zhou	1.15	MSI1
Zhou-21234290	21234290	GBM	Zhou	0.66	BMI1
Zhou-21234290	21234290	GBM	Zhou	0.01	EGFR
Zhou-21234290	21234290	GBM	Zhou	0	CDK4
Zhou-21234290	21234290	GBM	Zhou	-0.03	MMP2
Zhou-21234290	21234290	GBM	Zhou	-0.06	VEGFA
Zhou-21234290	21234290	GBM	Zhou	-0.1	PTEN
Zhou-21234290	21234290	GBM	Zhou	-0.1	RPS9
Zhou-21234290	21234290	GBM	Zhou	-0.11	PAX6
Zhou-21234290	21234290	GBM	Zhou	-0.13	PROM1
Zhou-21234290	21234290	GBM	Zhou	-0.17	MELK
Zhou-21234290	21234290	GBM	Zhou	-0.19	IGFBP2
Zhou-21234290	21234290	GBM	Zhou	-0.2	ABCG2
Chen-32964440	32964440	GBM	Chen	0.4336	STEAP2
Chen-32964440	32964440	GBM	Chen	0.2201	STEAP3
Ye-31632497	31632497	GBM	Ye	1.84	EIF3D
Ye-31632497	31632497	GBM	Ye	1.52	ECHS1
Ye-31632497	31632497	GBM	Ye	0.93	PLOD1
Ye-31632497	31632497	GBM	Ye	0.87	VTI1B
Ye-31632497	31632497	GBM	Ye	0.72	ADI1
Ye-31632497	31632497	GBM	Ye	0.7	NEDD9
Ye-31632497	31632497	GBM	Ye	0.34	GPNMB
Ye-31632497	31632497	GBM	Ye	-0.26	RCAN2
Ye-31632497	31632497	GBM	Ye	-0.95	ERCC1
Ye-31632497	31632497	GBM	Ye	-0.97	CALCOCO2
Ye-31632497	31632497	GBM	Ye	-1.09	MTDH
Ye-31632497	31632497	GBM	Ye	-1.18	PCNA
Ye-31632497	31632497	GBM	Ye	-1.93	ATP6V1E1
Wang-32021258	32021258	GBM	Wang	-6.64	ZKSCAN3
Wang-32021258	32021258	GBM	Wang	-0.85	RRAGB
Wang-32021258	32021258	GBM	Wang	-0.72	PHYHIP
Wang-32021258	32021258	GBM	Wang	-0.52	UBQLN4
Wang-32021258	32021258	GBM	Wang	-0.19	MSTN
Wang-32021258	32021258	GBM	Wang	1.61	MTMR14
Wang-32021258	32021258	GBM	Wang	0.63	LENG9
Wang-32021258	32021258	GBM	Wang	0.44	P4HB
Wang-32021258	32021258	GBM	Wang	0.39	TCIRG1
Wang-32021258	32021258	GBM	Wang	0.37	HSPA5
Wang-32021258	32021258	GBM	Wang	0.3	DRAM1
Wang-32021258	32021258	GBM	Wang	0.24	CTSD
Wang-32021258	32021258	GBM	Wang	0.17	S100A8
Wang-32021258	32021258	GBM	Wang	0.17	CCL2
Fatai-29614978	29614978	GBM	Fatai	0.4934	FZD7
Fatai-29614978	29614978	GBM	Fatai	0.4121	PPARGC1A
Fatai-29614978	29614978	GBM	Fatai	0.285	GADD45G
Fatai-29614978	29614978	GBM	Fatai	0.2434	FZD3
Fatai-29614978	29614978	GBM	Fatai	0.2324	CDC6
Fatai-29614978	29614978	GBM	Fatai	0.1759	DKK1
Fatai-29614978	29614978	GBM	Fatai	0.1479	PIK3CA
Fatai-29614978	29614978	GBM	Fatai	0.1461	SFRP4
Fatai-29614978	29614978	GBM	Fatai	0.1415	CDKN2A
Fatai-29614978	29614978	GBM	Fatai	0.1103	IGFBP3
Fatai-29614978	29614978	GBM	Fatai	0.0837	STMN1
Fatai-29614978	29614978	GBM	Fatai	0.0746	CCND1
Fatai-29614978	29614978	GBM	Fatai	0.0641	PRKAR2B
Fatai-29614978	29614978	GBM	Fatai	0.0615	POLE3
Fatai-29614978	29614978	GBM	Fatai	0.0485	GSTT1
Fatai-29614978	29614978	GBM	Fatai	0.0262	PDGFRA
Fatai-29614978	29614978	GBM	Fatai	-0.0001	STAG3L4
Fatai-29614978	29614978	GBM	Fatai	-0.0176	PLA2G5
Fatai-29614978	29614978	GBM	Fatai	-0.0199	SH2B2
Fatai-29614978	29614978	GBM	Fatai	-0.0268	VEGFA
Fatai-29614978	29614978	GBM	Fatai	-0.0285	CDKN1C
Fatai-29614978	29614978	GBM	Fatai	-0.0665	IRS2
Fatai-29614978	29614978	GBM	Fatai	-0.0899	CCNA1
Fatai-29614978	29614978	GBM	Fatai	-0.1009	LIFR
Fatai-29614978	29614978	GBM	Fatai	-0.1187	INHBB
Fatai-29614978	29614978	GBM	Fatai	-0.1215	ABL1
Fatai-29614978	29614978	GBM	Fatai	-0.1216	SFRP1
Fatai-29614978	29614978	GBM	Fatai	-0.1244	HSPA1B
Fatai-29614978	29614978	GBM	Fatai	-0.1319	THBS2
Fatai-29614978	29614978	GBM	Fatai	-0.168	ID4
Fatai-29614978	29614978	GBM	Fatai	-0.2292	GHR
Fatai-29614978	29614978	GBM	Fatai	-0.3916	THBS3
Fatai-29614978	29614978	GBM	Fatai	-0.4071	PYGB
Fatai-29614978	29614978	GBM	Fatai	-0.4975	CCNE1
Fatai-29614978	29614978	GBM	Fatai	-0.5268	CDK2
Wang-31844032	31844032	GBM	Wang	0.269	MAP1LC3A
Wang-31844032	31844032	GBM	Wang	0.139	ITGA3
Wang-31844032	31844032	GBM	Wang	0.132	NRG1
Airmappamagan-23646114	23646114	GBM	Airmappamagan	0.1727	SNCA
Airmappamagan-23646114	23646114	GBM	Airmappamagan	0.1369	CCL2
Airmappamagan-23646114	23646114	GBM	Airmappamagan	0.0921	OLFM1
Airmappamagan-23646114	23646114	GBM	Airmappamagan	0.0731	MBP
Airmappamagan-23646114	23646114	GBM	Airmappamagan	0.0319	AGT
Airmappamagan-23646114	23646114	GBM	Airmappamagan	0.0307	CPE
Airmappamagan-23646114	23646114	GBM	Airmappamagan	0.0118	PACSIN1
Airmappamagan-23646114	23646114	GBM	Airmappamagan	0.0044	CHI3L1
Airmappamagan-23646114	23646114	GBM	Airmappamagan	-0.0515	EGFR
Airmappamagan-23646114	23646114	GBM	Airmappamagan	-0.0795	IGFBPL1
Airmappamagan-23646114	23646114	GBM	Airmappamagan	-0.0805	SOD2
Airmappamagan-23646114	23646114	GBM	Airmappamagan	-0.0813	CALCRL
Airmappamagan-23646114	23646114	GBM	Airmappamagan	-0.1236	TOP2A
Airmappamagan-23646114	23646114	GBM	Airmappamagan	-0.2097	MCF2
Zhu-31428519	31428519	GBM	Zhu	0.237	ISG20
Zhu-31428519	31428519	GBM	Zhu	0.173	SOCS3
Zhu-31428519	31428519	GBM	Zhu	-0.2829	IRF9
Zhu-31428519	31428519	GBM	Zhu	-0.2914	NLRC5
Zhu-31428519	31428519	GBM	Zhu	-0.4303	IFIT5
Vauleon-22980038	22980038	GBM	Vauleon	2.109	ACVR2A
Vauleon-22980038	22980038	GBM	Vauleon	0.913	ARG1
Vauleon-22980038	22980038	GBM	Vauleon	0.86	MNX1
Vauleon-22980038	22980038	GBM	Vauleon	0.744	CD22
Vauleon-22980038	22980038	GBM	Vauleon	-1.028	FGF2
Vauleon-22980038	22980038	GBM	Vauleon	-1.328	RPS19
Hou-31032367	31032367	GBM	Hou	0.8933	NELL1
Hou-31032367	31032367	GBM	Hou	0.8021	TMEM233
Hou-31032367	31032367	GBM	Hou	0.6847	GUCA1A
Hou-31032367	31032367	GBM	Hou	0.505	HOXD11
Hou-31032367	31032367	GBM	Hou	0.4984	KRT19
Hou-31032367	31032367	GBM	Hou	0.4893	CCL7
Hou-31032367	31032367	GBM	Hou	0.2842	HOXC11
Hou-31032367	31032367	GBM	Hou	0.263	MEPE
Hou-31032367	31032367	GBM	Hou	0.2158	MLPH
Hou-31032367	31032367	GBM	Hou	0.2119	INSL3
Hou-31032367	31032367	GBM	Hou	0.1841	TBX5
Hou-31032367	31032367	GBM	Hou	0.0502	CPNE9
Hou-31032367	31032367	GBM	Hou	-0.586	HOXA11
Hou-31032367	31032367	GBM	Hou	-1.492	KHDRBS2
Li-37679037	37679037	GBM	Li	_0.153769169	AGO2
Li-37679037	37679037	GBM	Li	0.779436	CYFIP1
Li-37679037	37679037	GBM	Li	1.01134	DCP2
Li-37679037	37679037	GBM	Li	_0.291125099	EIF4E1B
Li-37679037	37679037	GBM	Li	1.38656	EIF4G3
Li-37679037	37679037	GBM	Li	_0.855099724	GEMIN5
Li-37679037	37679037	GBM	Li	0.342305	METTL1
Li-37679037	37679037	GBM	Li	0.167863	NCBP1
Li-37679037	37679037	GBM	Li	_0.259625133	NUDT11
Li-37679037	37679037	GBM	Li	0.126876	NUDT16
Li-37679037	37679037	GBM	Li	0.0226292	SNUPN
Li-37679037	37679037	GBM	Li	0.374923	WDR4
Li-37679037	37679037	GBM	Li	_0.193499115	LARP1
Chai-30810537	30810537	Glioma	Chai	0.34	YTHDF2
Chai-30810537	30810537	Glioma	Chai	0.151	ALKBH5
Chai-30810537	30810537	Glioma	Chai	0.116	RBM15
Chai-30810537	30810537	Glioma	Chai	0.103	WTAP
Chai-30810537	30810537	Glioma	Chai	0.076	YTHDF1
Chai-30810537	30810537	Glioma	Chai	-0.154	FTO
Chai-30810537	30810537	Glioma	Chai	-0.473	YTHDC1
Zeng-31907037	31907037	Glioma	Zeng	0.171	HPX
Zeng-31907037	31907037	Glioma	Zeng	-0.305	IL17D
Zeng-31907037	31907037	Glioma	Zeng	-0.143	ATL1
Zeng-31907037	31907037	Glioma	Zeng	-0.132	KLHDC1
Zeng-31907037	31907037	Glioma	Zeng	-0.124	TRIM67
Zeng-31907037	31907037	Glioma	Zeng	-0.096	NCAM2
Zeng-31907037	31907037	Glioma	Zeng	-0.094	GRIA3
Liu-33879726	33879726	Glioma	Liu	0.1073	SDC1
Liu-33879726	33879726	Glioma	Liu	0.1006	SPP1
Liu-33879726	33879726	Glioma	Liu	0.0962	PARVB
Liu-33879726	33879726	Glioma	Liu	0.094	FLNC
Liu-33879726	33879726	Glioma	Liu	0.0529	RAP1B
Liu-33879726	33879726	Glioma	Liu	0.0294	VEGFA
Liu-33879726	33879726	Glioma	Liu	-0.0132	PIK3CA
Liu-33879726	33879726	Glioma	Liu	-0.0604	PGF
Trong-30257451	30257451	Glioma	Trong	0.132	OTP
Trong-30257451	30257451	Glioma	Trong	0.132	PLOD1
Trong-30257451	30257451	Glioma	Trong	0.1	WNT6
Trong-30257451	30257451	Glioma	Trong	-0.021	FAM162A
Trong-30257451	30257451	Glioma	Trong	-0.175	LYVE1
Lin-32500034	32500034	Glioma	Lin	1.29	GAPDH
Lin-32500034	32500034	Glioma	Lin	1.18	JUN
Lin-32500034	32500034	Glioma	Lin	1.12	LDHA
Lin-32500034	32500034	Glioma	Lin	0.9	VEGFA
Lin-32500034	32500034	Glioma	Lin	0.51	CFH
Tan-33732284	33732284	Glioma	Tan	0.2138	PLAT
Tan-33732284	33732284	Glioma	Tan	0.2005	ELF5
Tan-33732284	33732284	Glioma	Tan	0.1552	ETV2
Tan-33732284	33732284	Glioma	Tan	0.128	IL4I1
Tan-33732284	33732284	Glioma	Tan	0.1046	RGS16
Tan-33732284	33732284	Glioma	Tan	0.0885	CAVIN1
Tan-33732284	33732284	Glioma	Tan	0.061	BTN2A2
Tan-33732284	33732284	Glioma	Tan	0.0115	ELF4
Tan-33732284	33732284	Glioma	Tan	-0.0418	HMX1
Tan-33732284	33732284	Glioma	Tan	-0.0858	LUZP2
Tan-33732284	33732284	Glioma	Tan	-0.1348	FAAH
Gong-33790966	33790966	Glioma	Gong	0.1127	ABCC3
Gong-33790966	33790966	Glioma	Gong	0.0025	COL4A1
Gong-33790966	33790966	Glioma	Gong	0.0005	ANXA1
Gong-33790966	33790966	Glioma	Gong	0.0003	IGFBP2
Gong-33790966	33790966	Glioma	Gong	0.0002	PDPN
Gong-33790966	33790966	Glioma	Gong	0.0001	COL4A2
Gong-33790966	33790966	Glioma	Gong	0.0001	SERPINA3
Gong-33790966	33790966	Glioma	Gong	-0.0001	TGFB1
Gong-33790966	33790966	Glioma	Gong	-0.0003	COL1A1
Gong-33790966	33790966	Glioma	Gong	-0.0006	CD14
Gong-33790966	33790966	Glioma	Gong	-0.0006	S100A4
Gong-33790966	33790966	Glioma	Gong	-0.0007	SMOC1
Gong-33790966	33790966	Glioma	Gong	-0.0022	SCG3
Gong-33790966	33790966	Glioma	Gong	-0.0046	JPH3
Gong-33790966	33790966	Glioma	Gong	-0.0062	RTP5
Liu-32060643	32060643	Glioma	Liu	0.0767	RAD18
Liu-32060643	32060643	Glioma	Liu	0.0257	MSH2
Fan-32964017	32964017	Glioma	Fan	1.3766	MUL1
Fan-32964017	32964017	Glioma	Fan	0.4026	NPC1
Fan-32964017	32964017	Glioma	Fan	-0.4633	TRIM13
Liu-32733879	32733879	Glioma	Liu	-4.6264	ALOX12B
Liu-32733879	32733879	Glioma	Liu	-17.1096	AKR1C2
Liu-32733879	32733879	Glioma	Liu	-1.8757	NCOA4
Liu-32733879	32733879	Glioma	Liu	-1.8467	HMGCR
Liu-32733879	32733879	Glioma	Liu	-1.4406	CBS
Liu-32733879	32733879	Glioma	Liu	-1.0957	GCLC
Liu-32733879	32733879	Glioma	Liu	-0.1096	CISD1
Liu-32733879	32733879	Glioma	Liu	-0.0453	EMC2
Liu-32733879	32733879	Glioma	Liu	6.2303	ALOX5
Liu-32733879	32733879	Glioma	Liu	3.9247	ALOX5AP
Liu-32733879	32733879	Glioma	Liu	2.3633	CD44
Liu-32733879	32733879	Glioma	Liu	1.06	FANCD2
Liu-32733879	32733879	Glioma	Liu	0.8154	NFE2L2
Liu-32733879	32733879	Glioma	Liu	0.6903	ATP5MC3
Liu-32733879	32733879	Glioma	Liu	0.5453	HSPB1
Liu-32733879	32733879	Glioma	Liu	0.0822	GCLM
Liu-32733879	32733879	Glioma	Liu	0.0529	DPP4
Liu-32733879	32733879	Glioma	Liu	0.0406	LPCAT3
Liu-32733879	32733879	Glioma	Liu	0.0326	SAT1
Wang-32974125	32974125	Glioma	Wang	1.167	NSUN4
Wang-32974125	32974125	Glioma	Wang	0.884	NOP2
Wang-32974125	32974125	Glioma	Wang	0.19	NSUN5
Wang-32974125	32974125	Glioma	Wang	0.014	NSUN7
Wang-32974125	32974125	Glioma	Wang	-0.161	NSUN6
Li-33186124	33186124	Glioma	Li	0.29	NAGA
Li-33186124	33186124	Glioma	Li	0.101	HAVCR2
Li-33186124	33186124	Glioma	Li	0.063	CD37
Li-33186124	33186124	Glioma	Li	0.023	FCER1G
Li-33186124	33186124	Glioma	Li	-0.005	C1QC
Li-33186124	33186124	Glioma	Li	-0.04	AIF1
Li-33186124	33186124	Glioma	Li	-0.092	HCK
Li-33186124	33186124	Glioma	Li	-0.128	LPAR5
Chen-29169920	29169920	Glioma	Chen	0.319	HK3
Chen-29169920	29169920	Glioma	Chen	0.269	LDHA
Chen-29169920	29169920	Glioma	Chen	0.242	GALM
Chen-29169920	29169920	Glioma	Chen	0.218	ENO1
Chen-29169920	29169920	Glioma	Chen	0.213	PKM
Chen-29169920	29169920	Glioma	Chen	0.211	HK2
Chen-29169920	29169920	Glioma	Chen	0.194	GAPDH
Chen-29169920	29169920	Glioma	Chen	-0.181	PKLR
Chen-29169920	29169920	Glioma	Chen	-0.296	LDHB
Chen-29169920	29169920	Glioma	Chen	-0.414	ALDOB
Tu-33634092	33634092	Glioma	Tu	0.0468	PABPC3
Tu-33634092	33634092	Glioma	Tu	0.0424	RDM1
Tu-33634092	33634092	Glioma	Tu	0.0243	ISG20
Tu-33634092	33634092	Glioma	Tu	0.0213	FBXO17
Tu-33634092	33634092	Glioma	Tu	0.0166	APOBEC3F
Tu-33634092	33634092	Glioma	Tu	0.009	SPATS2L
Tu-33634092	33634092	Glioma	Tu	0.007	ANG
Tu-33634092	33634092	Glioma	Tu	0.0064	TTF2
Tu-33634092	33634092	Glioma	Tu	0.0038	KHNYN
Tu-33634092	33634092	Glioma	Tu	0.0019	LSM12
Tu-33634092	33634092	Glioma	Tu	0.0004	PNRC2
Tu-33634092	33634092	Glioma	Tu	0	CARHSP1
Tu-33634092	33634092	Glioma	Tu	-0.0029	CTIF
Tu-33634092	33634092	Glioma	Tu	-0.0078	GNL1
Wang-33376548	33376548	Glioma	Wang	-0.0172	BMP2
Wang-33376548	33376548	Glioma	Wang	-0.01	CALCRL
Wang-33376548	33376548	Glioma	Wang	0.1231	IL24
Wang-33376548	33376548	Glioma	Wang	0.0524	HNF4G
Wang-33376548	33376548	Glioma	Wang	0.0487	TRIM5
Wang-33376548	33376548	Glioma	Wang	0.0396	NOX4
Wang-33376548	33376548	Glioma	Wang	0.0235	SOCS1
Wang-33376548	33376548	Glioma	Wang	0.0224	APOBEC3C
Wang-33376548	33376548	Glioma	Wang	0.0159	BIRC5
Wang-33376548	33376548	Glioma	Wang	0.0099	CMTM3
Wang-33376548	33376548	Glioma	Wang	0.0061	JAG1
Wang-33376548	33376548	Glioma	Wang	0.0035	FCER1G
Wang-33376548	33376548	Glioma	Wang	0.0007	TNC
Wang-33376548	33376548	Glioma	Wang	0.0001	VIM
Wang-33376548	33376548	Glioma	Wang	0.0001	CDK4
Xu-33194668	33194668	Glioma	Xu	0.9724	MAPK3
Xu-33194668	33194668	Glioma	Xu	0.8124	NFE2L2
Xu-33194668	33194668	Glioma	Xu	0.665	NPC1
Xu-33194668	33194668	Glioma	Xu	0.3143	BIRC5
Xu-33194668	33194668	Glioma	Xu	0.3004	IKBKE
Xu-33194668	33194668	Glioma	Xu	0.2996	FKBP1B
Xu-33194668	33194668	Glioma	Xu	0.2717	DAPK2
Xu-33194668	33194668	Glioma	Xu	-0.1729	CX3CL1
Xu-33194668	33194668	Glioma	Xu	-0.2573	HSP90AB1
Xu-33194668	33194668	Glioma	Xu	-0.2715	PRKCQ
Xu-33194668	33194668	Glioma	Xu	-0.2891	SUPT20H
Xu-33194668	33194668	Glioma	Xu	-0.3647	MAPK8IP1
Xu-33194668	33194668	Glioma	Xu	-0.3983	BID
Xu-33194668	33194668	Glioma	Xu	-0.5459	GABARAP
Xu-33194668	33194668	Glioma	Xu	-0.5709	PTEN
Li-33198677	33198677	Glioma	Li	0.516	GNS
Li-33198677	33198677	Glioma	Li	0.422	LBH
Li-33198677	33198677	Glioma	Li	0.211	SCARA3
Qu-33264518	33264518	Glioma	Qu	5.16	TRMT112
Qu-33264518	33264518	Glioma	Qu	3.34	ALKBH5
Qu-33264518	33264518	Glioma	Qu	2.7	YTHDF3
Qu-33264518	33264518	Glioma	Qu	2.12	FTO
Qu-33264518	33264518	Glioma	Qu	2.04	PICALM
Qu-33264518	33264518	Glioma	Qu	1.76	YTHDF2
Qu-33264518	33264518	Glioma	Qu	1.61	DGCR8
Qu-33264518	33264518	Glioma	Qu	-1.51	ADCY3
Qu-33264518	33264518	Glioma	Qu	-2.21	FHL2
Wang-31681595	31681595	Glioma	Wang	0.2279	ANXA2P2
Wang-31681595	31681595	Glioma	Wang	0.1448	RAET1K
Wang-31681595	31681595	Glioma	Wang	0.1232	H1-9P
Wang-31681595	31681595	Glioma	Wang	0.1056	FER1L4
Wang-31681595	31681595	Glioma	Wang	-0.217	EEF1A1P9
Wang-33914773	33914773	Glioma	Wang	0.343	CDC20
Wang-33914773	33914773	Glioma	Wang	0.25	TRIM38
Wang-33914773	33914773	Glioma	Wang	0.173	HOXB4
Wang-33914773	33914773	Glioma	Wang	-0.253	CORO6
Wang-33914773	33914773	Glioma	Wang	-0.308	CDC26
Wang-33914773	33914773	Glioma	Wang	-0.361	RNF212
Wang-33914773	33914773	Glioma	Wang	-0.381	UBE2NL
Wang-33914773	33914773	Glioma	Wang	-0.662	RFPL4B
Wu-27586240	27586240	Glioma	Wu	0.332	NFIL3
Wu-27586240	27586240	Glioma	Wu	0.167	AHR
Wu-27586240	27586240	Glioma	Wu	-1.671	ZNF423
Wu-27586240	27586240	Glioma	Wu	0.302	NFIL3
Wu-27586240	27586240	Glioma	Wu	0.237	AHR
Wu-27586240	27586240	Glioma	Wu	-0.263	ZNF423
Wu-27586240	27586240	Glioma	Wu	1.017	NFIL3
Wu-27586240	27586240	Glioma	Wu	0.453	AHR
Wu-27586240	27586240	Glioma	Wu	-0.751	ZNF423
Wu-27586240	27586240	Glioma	Wu	0.739	NFIL3
Wu-27586240	27586240	Glioma	Wu	0.48	AHR
Wu-27586240	27586240	Glioma	Wu	-0.467	ZNF423
Luo-34114970	34114970	Glioma	Luo	0.301	LEP
Luo-34114970	34114970	Glioma	Luo	0.2264	TERT
Luo-34114970	34114970	Glioma	Luo	-0.0844	SSTR3
Luo-34114970	34114970	Glioma	Luo	-0.3415	PON1
Qiu-33425732	33425732	Glioma	Qiu	0.3488	CD5
Qiu-33425732	33425732	Glioma	Qiu	0.0139	CD86
Qiu-33425732	33425732	Glioma	Qiu	0.0047	ANXA1
Qiu-33425732	33425732	Glioma	Qiu	0.0042	C5AR1
Qu-33042422	33042422	Glioma	Qu	1.163	GSK3B
Qu-33042422	33042422	Glioma	Qu	0.952	ATG10
Qu-33042422	33042422	Glioma	Qu	0.82	ULK1
Qu-33042422	33042422	Glioma	Qu	0.708	RB1CC1
Qu-33042422	33042422	Glioma	Qu	0.432	RAB33B
Qu-33042422	33042422	Glioma	Qu	-0.342	RUBCNL
Qu-33042422	33042422	Glioma	Qu	-0.562	PIK3CB
Qu-33042422	33042422	Glioma	Qu	-0.734	ATG16L2
Qu-33042422	33042422	Glioma	Qu	-0.799	PRKN
Qu-33042422	33042422	Glioma	Qu	-1.309	TBC1D5
Li-29179492	29179492	Glioma	Li	0.645	RBMX
Li-29179492	29179492	Glioma	Li	0.469	CYB561D2
Li-29179492	29179492	Glioma	Li	0.197	HOXC10
Li-29179492	29179492	Glioma	Li	-0.066	RPS4XP2
Li-29179492	29179492	Glioma	Li	-0.506	RPL36A
Yan-31289499	31289499	Glioma	Yan	0.405	DRG2
Yan-31289499	31289499	Glioma	Yan	0.336	IQSEC1
Yan-31289499	31289499	Glioma	Yan	0.336	CYB561D2
Yan-31289499	31289499	Glioma	Yan	0.262	BDH1
Yan-31289499	31289499	Glioma	Yan	0.262	MYD88
Yan-31289499	31289499	Glioma	Yan	0.262	LGALS8
Yan-31289499	31289499	Glioma	Yan	0.262	TCTA
Yan-31289499	31289499	Glioma	Yan	0.262	MSN
Yan-31289499	31289499	Glioma	Yan	0.262	DYNLT3
Yan-31289499	31289499	Glioma	Yan	0.182	SDC2
Yan-31289499	31289499	Glioma	Yan	0.182	MT1E
Yan-31289499	31289499	Glioma	Yan	0.182	ICAM1
Yan-31289499	31289499	Glioma	Yan	0.182	ISG20
Yan-31289499	31289499	Glioma	Yan	0.182	TNFRSF1A
Yan-31289499	31289499	Glioma	Yan	0.182	SLC27A3
Yan-31289499	31289499	Glioma	Yan	0.182	PDGFA
Yan-31289499	31289499	Glioma	Yan	0.182	FZD7
Yan-31289499	31289499	Glioma	Yan	0.182	MDK
Yan-31289499	31289499	Glioma	Yan	0.182	GRB10
Yan-31289499	31289499	Glioma	Yan	0.095	MEOX2
Yan-31289499	31289499	Glioma	Yan	0.095	LOXL1
Yan-31289499	31289499	Glioma	Yan	0.095	CHI3L1
Yan-31289499	31289499	Glioma	Yan	0.095	CD163
Yan-31289499	31289499	Glioma	Yan	0.095	C1S
Yan-31289499	31289499	Glioma	Yan	0.095	BCL2A1
Yan-31289499	31289499	Glioma	Yan	0.095	PDPN
Yan-31289499	31289499	Glioma	Yan	0.095	S100A8
Yan-31289499	31289499	Glioma	Yan	0.095	MX1
Yan-31289499	31289499	Glioma	Yan	-0.315	HSBP1
Yan-31289499	31289499	Glioma	Yan	-0.4	TSHR
Yan-31289499	31289499	Glioma	Yan	-1.139	ATP2A1
Feng-33230136	33230136	Glioma	Feng	-0.4617	CCDC65
Feng-33230136	33230136	Glioma	Feng	-0.5851	GNMT
Feng-33230136	33230136	Glioma	Feng	-0.6056	ENPP2
Feng-33230136	33230136	Glioma	Feng	-1.0209	RCSD1
Feng-33230136	33230136	Glioma	Feng	-2.548	GLIPR1L1
Sun-31097021	31097021	Glioma	Sun	1.1844	FANCA
Sun-31097021	31097021	Glioma	Sun	0.8772	SCN3A
Sun-31097021	31097021	Glioma	Sun	0.8285	PRRG1
Sun-31097021	31097021	Glioma	Sun	0.5723	TMEM26
Sun-31097021	31097021	Glioma	Sun	0.101	NETO2
Sun-31097021	31097021	Glioma	Sun	0.0423	SEMA6B
Sun-31097021	31097021	Glioma	Sun	0.0197	CFAP100
Sun-31097021	31097021	Glioma	Sun	0.0111	PXDN
Sun-31097021	31097021	Glioma	Sun	0.0027	GPNMB
Sun-31097021	31097021	Glioma	Sun	0.0017	ANPEP
Sun-31097021	31097021	Glioma	Sun	0.0014	DPP4
Sun-31097021	31097021	Glioma	Sun	0.0009	CDH6
Xian-30984542	30984542	Glioma	Xian	3.1563	USP46-DT
Xian-30984542	30984542	Glioma	Xian	0.4144	LOC441179
Xian-30984542	30984542	Glioma	Xian	0.3846	PON2
Cao-37812190	37812190	Glioma	CAO	0.11	HOXA5
Cao-37812190	37812190	Glioma	CAO	0.41	PTPN2
Cao-37812190	37812190	Glioma	CAO	0.14	WT1
Cao-37812190	37812190	Glioma	CAO	0.08	HOXD10
Cao-37812190	37812190	Glioma	CAO	0.14	POSTN
Cao-37812190	37812190	Glioma	CAO	0.11	ADAMDEC1
Cao-37812190	37812190	Glioma	CAO	0.1	MYBPH
Zhou-37759950	37759950	Glioma	Zhou	0.23	MAP3K14
Zhou-37759950	37759950	Glioma	Zhou	0.21	RHOC
Zhou-37759950	37759950	Glioma	Zhou	0.2	STAT1
Zhou-37759950	37759950	Glioma	Zhou	0.23	VAV3
Xiao-37686499	37686499	Glioma	Xiao	0.00101814	COL3A1
Xiao-37686499	37686499	Glioma	Xiao	0.0257429	MMP1
Xiao-37686499	37686499	Glioma	Xiao	0.000530928	CA9
Han-37662954	37662954	Glioma	Han	0.151289	ABCC3
Han-37662954	37662954	Glioma	Han	-0.609362	ARHGAP12
Han-37662954	37662954	Glioma	Han	-0.0314117	CABP4
Han-37662954	37662954	Glioma	Han	0.072512	DUSP10
Han-37662954	37662954	Glioma	Han	-0.312527	GATA5
Han-37662954	37662954	Glioma	Han	0.0812295	IGF2BP2
Han-37662954	37662954	Glioma	Han	-0.102822	IGF2BP3
Han-37662954	37662954	Glioma	Han	-0.0336055	LPIN3
Han-37662954	37662954	Glioma	Han	0.547017	MAP3K1
Han-37662954	37662954	Glioma	Han	0.0928579	MSN
Han-37662954	37662954	Glioma	Han	0.258132	MT3
Han-37662954	37662954	Glioma	Han	0.132752	NOL3
Han-37662954	37662954	Glioma	Han	0.615521	PGM1
Han-37662954	37662954	Glioma	Han	-0.0256113	PLAT
Han-37662954	37662954	Glioma	Han	-0.637104	RRAGA
Han-37662954	37662954	Glioma	Han	0.151039	SP110
Han-37662954	37662954	Glioma	Han	0.129155	TP73
Han-37662954	37662954	Glioma	Han	0.25543	WEE1
Chen-33591634	33591634	LGG	Chen	0.7426	FGF7
Chen-33591634	33591634	LGG	Chen	0.3481	ERBB2
Chen-33591634	33591634	LGG	Chen	0.3194	LRRK2
Chen-33591634	33591634	LGG	Chen	0.3025	SMURF1
Chen-33591634	33591634	LGG	Chen	0.1386	NFE2L2
Chen-33591634	33591634	LGG	Chen	0.0978	ITGA3
Chen-33591634	33591634	LGG	Chen	0.0781	TP73
Chen-33591634	33591634	LGG	Chen	0.0683	DLC1
Chen-33591634	33591634	LGG	Chen	0.0646	CAPN1
Chen-33591634	33591634	LGG	Chen	0.0541	DIRAS3
Chen-33591634	33591634	LGG	Chen	0.039	RBM18
Chen-33591634	33591634	LGG	Chen	0.0344	H3C4
Chen-33591634	33591634	LGG	Chen	0.0251	ANXA5
Chen-33591634	33591634	LGG	Chen	0.0036	H3C10
Chen-33591634	33591634	LGG	Chen	-0.0112	ACBD5
Chen-33591634	33591634	LGG	Chen	-0.0341	BNIP3
Chen-33591634	33591634	LGG	Chen	-0.0384	PEA15
Chen-33591634	33591634	LGG	Chen	-0.1073	NRG3
Chen-33591634	33591634	LGG	Chen	-0.1092	RRAGA
Chen-33591634	33591634	LGG	Chen	-0.1635	BAG1
Chen-33591634	33591634	LGG	Chen	-0.1815	KCNK3
Chen-33591634	33591634	LGG	Chen	-0.1824	RNF185
Chen-33591634	33591634	LGG	Chen	-0.3107	PTK6
Chen-33591634	33591634	LGG	Chen	-0.893	SAR1A
Zheng-34212046	34212046	LGG	Zheng	0.696	ZCCHC4
Zheng-34212046	34212046	LGG	Zheng	0.5	SETD2
Zheng-34212046	34212046	LGG	Zheng	0.414	IGF2BP2
Zheng-34212046	34212046	LGG	Zheng	0.392	IGF2BP3
Zheng-34212046	34212046	LGG	Zheng	0.184	YTHDF2
Zheng-34212046	34212046	LGG	Zheng	0.122	RBM15
Zheng-34212046	34212046	LGG	Zheng	-0.029	ALKBH3
Zheng-34212046	34212046	LGG	Zheng	-0.517	EIF3H
Zheng-34212046	34212046	LGG	Zheng	-0.649	YTHDC1
Lin-33969375	33969375	LGG	Lin	0.2488	ARC
Lin-33969375	33969375	LGG	Lin	-0.1981	GRID2
Lin-33969375	33969375	LGG	Lin	-0.2675	GRIK2
Lin-33969375	33969375	LGG	Lin	-0.5037	GABRD
Liu-31247469	31247469	LGG	Liu	0.1311	NKAIN1P2
Liu-31247469	31247469	LGG	Liu	0.0743	HSPB1P1
Liu-31247469	31247469	LGG	Liu	0.0641	RP5-1132H15.3
Liu-31247469	31247469	LGG	Liu	0.0201	H1-9P
Liu-31247469	31247469	LGG	Liu	-0.0989	PKMP3
Wu-31475440	31475440	LGG	Wu	0.47	ARSL
Wu-31475440	31475440	LGG	Wu	0.46	GLA
Wu-31475440	31475440	LGG	Wu	0.26	ARSJ
Wu-31475440	31475440	LGG	Wu	0.17	UGCG
Wu-31475440	31475440	LGG	Wu	0.04	GLB1
Wu-31475440	31475440	LGG	Wu	0.01	PIK3CB
Wu-31475440	31475440	LGG	Wu	-0.04	CDIPT
Wu-31475440	31475440	LGG	Wu	-0.08	PIK3C2G
Wu-31475440	31475440	LGG	Wu	-0.25	MTMR7
Ni-32309356	32309356	LGG	Ni	0.597	GNGT2
Ni-32309356	32309356	LGG	Ni	0.381	ITGB2
Ni-32309356	32309356	LGG	Ni	0.346	GPR183
Ni-32309356	32309356	LGG	Ni	0.344	GNG5
Ni-32309356	32309356	LGG	Ni	0.269	GNG12
Ni-32309356	32309356	LGG	Ni	0.245	CXCR3
Ni-32309356	32309356	LGG	Ni	0.23	PTAFR
Ni-32309356	32309356	LGG	Ni	0.181	CXCL11
Ni-32309356	32309356	LGG	Ni	0.171	TAS1R1
Ni-32309356	32309356	LGG	Ni	0.158	ANXA1
Ni-32309356	32309356	LGG	Ni	0.147	OPRK1
Ni-32309356	32309356	LGG	Ni	0.093	CCR5
Ni-32309356	32309356	LGG	Ni	0.063	APLNR
Ni-32309356	32309356	LGG	Ni	0.03	FCER1G
Ni-32309356	32309356	LGG	Ni	0.024	GNG13
Ni-32309356	32309356	LGG	Ni	-0.026	HLA-B
Ni-32309356	32309356	LGG	Ni	-0.045	HRH3
Ni-32309356	32309356	LGG	Ni	-0.119	CXCR4
Ni-32309356	32309356	LGG	Ni	-0.13	CXCL9
Ni-32309356	32309356	LGG	Ni	-0.174	SSTR1
Ni-32309356	32309356	LGG	Ni	-0.302	VAMP8
Ni-32309356	32309356	LGG	Ni	-0.37	C3
Ni-32309356	32309356	LGG	Ni	-0.371	CCL5
Ni-32309356	32309356	LGG	Ni	-0.523	PTPN6
Ni-32309356	32309356	LGG	Ni	-0.535	SYK
Xu-33665000	33665000	LGG	Xu	0.362	PLEKHA4
Xu-33665000	33665000	LGG	Xu	0.32	EMP1
Xu-33665000	33665000	LGG	Xu	0.312	CRTAC1
Xu-33665000	33665000	LGG	Xu	0.301	PCSK2
Xu-33665000	33665000	LGG	Xu	0.268	S100A10
Xu-33665000	33665000	LGG	Xu	0.244	VCAM1
Xu-33665000	33665000	LGG	Xu	0.178	PGAM2
Li-31171919	31171919	LGG	Li	1.048	EIF3I
Li-31171919	31171919	LGG	Li	0.797	EIF3K
Lin-33069830	33069830	LGG	Lin	1.2245	MUL1
Lin-33069830	33069830	LGG	Lin	0.1784	CXCR4
Lin-33069830	33069830	LGG	Lin	-0.6654	RIPK2
Lin-33069830	33069830	LGG	Lin	1.2245	MUL1
Lin-33069830	33069830	LGG	Lin	0.1784	CXCR4
Lin-33069830	33069830	LGG	Lin	-0.6654	RIPK2
Xiao-33381460	33381460	LGG	Xiao	0.0279	HYAL2
Xiao-33381460	33381460	LGG	Xiao	0.0084	MMP2
Xiao-33381460	33381460	LGG	Xiao	0.0076	CD44
Xiao-33381460	33381460	LGG	Xiao	0.0006	SPP1
Zheng-33594759	33594759	LGG	Zheng	0.8435	EIF2AK4
Zheng-33594759	33594759	LGG	Zheng	0.7676	FANCD2
Zheng-33594759	33594759	LGG	Zheng	0.6461	TP63
Zheng-33594759	33594759	LGG	Zheng	0.5302	NFE2L2
Zheng-33594759	33594759	LGG	Zheng	0.5196	BMAL1
Zheng-33594759	33594759	LGG	Zheng	0.4601	HSPB1
Zheng-33594759	33594759	LGG	Zheng	0.4203	LAMP2
Zheng-33594759	33594759	LGG	Zheng	0.2582	MT3
Zheng-33594759	33594759	LGG	Zheng	-0.4842	MAP3K5
Zheng-33594759	33594759	LGG	Zheng	-0.5619	VDAC2
Zheng-33594759	33594759	LGG	Zheng	-0.6546	CHMP5
Zheng-33594759	33594759	LGG	Zheng	-0.9802	DNAJB6
Guo-33768004	33768004	LGG	Guo	-0.82	BAG1
Guo-33768004	33768004	LGG	Guo	-0.75	BID
Guo-33768004	33768004	LGG	Guo	-0.45	NRG3
Guo-33768004	33768004	LGG	Guo	0.27	MAP1LC3C
Guo-33768004	33768004	LGG	Guo	-0.36	PTK6
Zhang-32431729	32431729	LGG	Zhang	0.9147	APOBEC3C
Zhang-32431729	32431729	LGG	Zhang	0.7454	SP100
Zhang-32431729	32431729	LGG	Zhang	0.417	ALOX5AP
Zhang-32431729	32431729	LGG	Zhang	-0.886	ADAP2
Zhang-32431729	32431729	LGG	Zhang	-0.7359	FCGRT
Zhang-32431729	32431729	LGG	Zhang	-0.645	LRRC25
Zhang-32431729	32431729	LGG	Zhang	0.6317	GNG5
Li-31272213	31272213	LGG	Li	0.5516	ITPRIPL1
Li-31272213	31272213	LGG	Li	0.3909	H2AC8
Li-31272213	31272213	LGG	Li	0.2859	LRRK2
Li-31272213	31272213	LGG	Li	-1.3648	POMC
Zhang-32351547	32351547	LGG	Zhang	0.3862	CANX
Zhang-32351547	32351547	LGG	Zhang	0.1807	HSPA1B
Zhang-32351547	32351547	LGG	Zhang	-0.7128	PSMC6
Zhang-32351547	32351547	LGG	Zhang	-0.6808	RFXAP
Zhang-32351547	32351547	LGG	Zhang	-0.277	KLRC2
Zhang-32351547	32351547	LGG	Zhang	0.341	TAP1
Song-31853837	31853837	LGG	Song	0.7937	TROAP
Song-31853837	31853837	LGG	Song	0.6566	STIMATE
Song-31853837	31853837	LGG	Song	0.6549	CNGA3
Song-31853837	31853837	LGG	Song	0.6425	GALNT4
Song-31853837	31853837	LGG	Song	0.5721	WNT6
Song-31853837	31853837	LGG	Song	0.5707	AGO2
Song-31853837	31853837	LGG	Song	0.4971	NKX2-5
Song-31853837	31853837	LGG	Song	0.4037	HOXD4
Song-31853837	31853837	LGG	Song	0.3574	HOXB13
Song-31853837	31853837	LGG	Song	0.3047	TNC
Song-31853837	31853837	LGG	Song	0.2576	PTCRA
Song-31853837	31853837	LGG	Song	0.2249	HOXD10
Song-31853837	31853837	LGG	Song	0.2109	SIX1
Song-31853837	31853837	LGG	Song	0.0228	CDC20
Song-31853837	31853837	LGG	Song	0.0006	NEIL3
Song-31853837	31853837	LGG	Song	-1.4057	SFRP2
Song-31853837	31853837	LGG	Song	-1.261	BMP2
Song-31853837	31853837	LGG	Song	-1.2395	HTR2C
Song-31853837	31853837	LGG	Song	-414	GRM4
Song-31853837	31853837	LGG	Song	-0.866	MYOD1
Song-31853837	31853837	LGG	Song	-0.0346	DLL3
Li-32160398	32160398	LGG	Li	0.1141	CHST6
Li-32160398	32160398	LGG	Li	0.0731	CDCA7L
Li-32160398	32160398	LGG	Li	0.0333	C21orf62
Li-32160398	32160398	LGG	Li	0.003	AEBP1
Li-32160398	32160398	LGG	Li	0.2196	HOXA11
Li-32160398	32160398	LGG	Li	0.0403	IGSF3
Li-32160398	32160398	LGG	Li	0.0106	ITGB4
Li-32160398	32160398	LGG	Li	0.0078	SDC4
Li-32160398	32160398	LGG	Li	-0.0789	CUX2
Li-32160398	32160398	LGG	Li	-1.2557	CPA3
Zhang-33363544	33363544	LGG	Zhang	-0.507	GDNF
Zhang-33363544	33363544	LGG	Zhang	-0.109	BMPR1A
Zhang-33363544	33363544	LGG	Zhang	-0.059	BID
Zhang-33363544	33363544	LGG	Zhang	-0.003	NMB
Zhang-33363544	33363544	LGG	Zhang	0.058	MAVS
Zhang-33363544	33363544	LGG	Zhang	0.049	SEMA5A
Zhang-33363544	33363544	LGG	Zhang	0.044	FABP6
Zhang-33363544	33363544	LGG	Zhang	0.044	IFIH1
Zhang-33363544	33363544	LGG	Zhang	0.036	APOBEC3C
Zhang-33363544	33363544	LGG	Zhang	0.035	TMSB15A
Zhang-33363544	33363544	LGG	Zhang	0.015	F2R
Zhang-33363544	33363544	LGG	Zhang	0.01	CSRP1
Zhang-33363544	33363544	LGG	Zhang	0.006	S100A16
Zhang-33363544	33363544	LGG	Zhang	0.004	PLTP
Zhang-33363544	33363544	LGG	Zhang	0.002	CDK4
Zhang-33363544	33363544	LGG	Zhang	0.001	EGFR
Wang-32519365	32519365	LGG	Wang	-0.932	PTK6
Wang-32519365	32519365	LGG	Wang	-0.83	MYC
Wang-32519365	32519365	LGG	Wang	-0.82	IKBKE
Wang-32519365	32519365	LGG	Wang	-0.758	TP73
Wang-32519365	32519365	LGG	Wang	-0.689	GRID2
Wang-32519365	32519365	LGG	Wang	-0.626	BIRC5
Wang-32519365	32519365	LGG	Wang	0.925	FOXO1
Deng-34164339	34164339	LGG	Deng	-0.2354	SNORD115-45
Deng-34164339	34164339	LGG	Deng	-0.2338	SNORA80D
Deng-34164339	34164339	LGG	Deng	-0.2258	SNORD73B
Deng-34164339	34164339	LGG	Deng	-0.223	SNORA40
Deng-34164339	34164339	LGG	Deng	-0.1293	SNORA31
Deng-34164339	34164339	LGG	Deng	-0.2054	LOC124905292
Deng-34164339	34164339	LGG	Deng	0.3153	SNORA63
Deng-34164339	34164339	LGG	Deng	0.2783	SNORA59A
Deng-34164339	34164339	LGG	Deng	0.2547	SNORA72
Deng-34164339	34164339	LGG	Deng	0.2076	SNORA22B
Deng-34164339	34164339	LGG	Deng	0.1889	SNORD91A
Guo-37809899	37809899	LGG	Guo	-0.028	PPP2R5C
Guo-37809899	37809899	LGG	Guo	0.054	TNFRSF14
Guo-37809899	37809899	LGG	Guo	0.005	IFNGR2
Guo-37809899	37809899	LGG	Guo	0.037	MAP2K3
Guo-37809899	37809899	LGG	Guo	0.003	MCC
Guo-37809899	37809899	LGG	Guo	0.06	MYD88
Guo-37809899	37809899	LGG	Guo	0.182	NFATC3
Guo-37809899	37809899	LGG	Guo	0.023	PLCG1
Zhu-37713112	37713112	LGG	Zhu	0.3413	TNFRSF11B
Zhu-37713112	37713112	LGG	Zhu	0.1794	METTL7B
Zhu-37713112	37713112	LGG	Zhu	-0.2905	SSTR2
Zhu-37713112	37713112	LGG	Zhu	0.3566	OXTR
Zhu-37713112	37713112	LGG	Zhu	0.2803	CDKN2C
Zhu-37713112	37713112	LGG	Zhu	0.1194	H19

### Sheet: tableS4
Table S4 The 13 immunotherapy signatures used for comparison
Signature Name	Title of source paper	Discription	PMID	Reference
IFNG	IFN-γ–related mRNA profile predicts clinical response to PD-1 blockade	Mean of the 6 gene expression levels	28650338	28650338
T cell–inflamed GEP	IFN-γ–related mRNA profile predicts clinical response to PD-1 blockade	Mean of the 18 gene expression levels	28650338
PD-L1	Safety, activity, and immune correlates of anti-PD-1 antibody in cancer	PD-L1 expression by IHC	22658127	22658127
LRRC15+CAF	Single-Cell RNA Sequencing Reveals Stromal Evolution into LRRC15+ Myofibroblasts as a Determinant of Patient Response to Cancer Immunotherapy	eigenWeightedMean of the 14 gene expression levels	31699795	31699795
NLRP3 inflammasome	Pan-cancer analysis of NLRP3 inflammasome with potential implications in prognosis and immunotherapy in human cancer	ssGSEA of the 30 gene expression levels	33212483	33212483
Cytotoxic	Molecular and genetic properties of tumors associated with local immune cytolytic activity	Geometric mean of the 4 gene expression levels	25594174	25594174
ImmuneCells	A gene expression signature of TREM2hi macrophages and γδ T cells predicts immunotherapy response	Summing the log2 Z scores of 108 genes	33033253	33033253
T Cell Exclusion	A Cancer Cell Program Promotes T Cell Exclusion and Resistance to Checkpoint Blockade	Overall 203 gene expression levels	30388455	30388455
CRMA	Cancer-Germline Antigen Expression Discriminates Clinical Outcome to CTLA-4 Blockade	Geometric mean of the 8 gene expression levels	29656892	29656892
IMPRES	Robust prediction of response to immune checkpoint blockade therapy in metastatic melanoma	Comparision scores between 15 gene pairs	30127394	30127394
IPRES	Gene signatures of tumor inflammation and epithelial-to-mesenchymal transition (EMT) predict responses to immune checkpoint blockade in lung cancer with high accuracy	Mean z-scores of GSVA scores of 16 genes	31683225	31683225
TRS	Single-Cell Transcriptomic Analysis Reveals a Tumor-Reactive T Cell Signature Associated With Clinical Outcome and Immunotherapy Response In Melanoma	GSVA of the 6 gene expression levels	34804045	34804045
IMS	Ratio of the interferon-γ signature to the immunosuppression signature predicts anti-PD-1 therapy response in melanoma	Ratio of (IMS scores / IFN-γ scores) IMS scores = Average gene expression of 18 immunosupression genes IFN-γ scores = Average gene expression of 6 INF-γ genes	33542239	33542239
